# Leveraging Multi-Modal Feature Learning for Predictions of Antibody Viscosity

**DOI:** 10.1101/2024.08.30.610550

**Authors:** Krishna D. B. Anapindi, Kai Liu, Willie Wang, Yao Yu, Yan He, Edward J. Hsieh, Ying Huang, Daniela Tomazela

**Affiliations:** Protein Therapeutics, Gilead Sciences; Research Data Sciences, Gilead Sciences

**Keywords:** Multimodal Feature Learning, Antibody Viscosity Prediction, Machine Learning, Bioinformatics

## Abstract

The shift towards the subcutaneous administration route for biologics therapeutics has gained momentum due to its patient-friendly nature, convenience, reduced healthcare burden, and improved compliance compared to traditional intravenous infusions. However, one of the potentially significant challenges with this transition is managing the viscosity of the administered solutions. High viscosity can pose substantial development and manufacturability challenges, directly impacting the patient by increasing injection time and pain at the injection site. Moreover, high viscosity formulations can prolong residence time at the injection site, affecting absorption kinetics and potentially altering the intended pharmacological profile and therapeutic efficacy of the biologic candidate. This publication explores the application of a multimodal feature learning workflow for predicting the viscosity of antibodies in therapeutics discovery, integrating multiple data sources such as sequence, structural, physicochemical properties, and embeddings from a language model. This approach enables the model to learn from various underlying rules, including physicochemical rules from molecular simulations and molecular protein evolutionary rules by large, pre-trained deep learning foundation models. By comparing the effectiveness of this approach against other selected published viscosity prediction methods, this study offers insights on their intrinsic viscosity predictive potential and usability in therapeutics antibody early development pipelines.
