## Appendix 1 for "Leveraging Multi-Modal Feature Learning for Predictions of Antibody Viscosity"

### Sheet: Sheet1
Name	Property	Unit	Description
r_gyr	Radius of Gyration	Å	Calculated as the root mean square distance of the molecule atoms from the center of mass of the protein.
volume	VdW Volume	Å3	Estimate of the protein volume including a water solvation shell.
patch_hyd_2	Hydrophobic patch	Å2	Area of 2 largest hydrophobic residue patches
patch_cdr_hyd_2	Hydrophobic patch	Å2	Area of 2 largest hydrophobic residue patches near the CDRs
mass	Protein Mass	kDa
strand	Strand	%	Percentage of residues with beta-strand secondary structure assignment
helicity	Helicity	%	Percentage of residues with helical secondary structure assignment.
patch_hyd_3	Hydrophobic patch		Area of 3 largest hydrophobic residue patches
patch_cdr_hyd_5	Hydrophobic patch		Area of 5 largest hydrophobic residue patches near the CDRs
patch_cdr_hyd_4	Hydrophobic patch		Area of 4 largest hydrophobic residue patches near the CDRs
patch_cdr_hyd	Hydrophobic patch		Total area of hydrophobic residue patches near the CDRs
sed_const	Sedimentation Constant	s	Used to characterize sedimentation processes such as centrifugation and has the dimension of time (in seconds) expressed in Svedbergs. One Svedberg is defined to be 10-13 seconds. This quantity assumes a fixed buoyancy in water [Noggle 1989].
Fv_chml	Fv Charge Separation (VH - VL difference)		Formal charge of the VH minus the formal charge of the VL antibody domains [Thorsteinson 2021].
patch_pos	Positive charge patch	Å2	Total area of positive residue patches
patch_hyd_4		Å2	Area of 4 largest hydrophobic residue residue patches
ens_charge	Ensemble Net Charge		Ensemble average of total molecular charge.
patch_pos_5			Area of 5 largest positive residue patches
patch_cdr_hyd_3			Area of 3 largest hydrophobic residue patches near the CDRs
pI_seq	Sequence-based pI		Calculated from the protein sequence according to [Sillero 1989] (see also http://isoelectric.org/www_old/files/practise-isoelectric-point.html).
pI_3D	Coordinate-based pI	pH	Calculated using a modification to the algorithm of [Sillero 1989] in that individual amino acid group pKa's estimated from 3D coordinates and local hydrogen bond networks are used. The pKa values are calculated according to the PROPKA algorithm [Li 2005a].
patch_pos_4			Area of 4 largest positive residue patches
patch_hyd_5			Area of 5 largest hydrophobic residue residue patches
patch_hyd			Total area of hydrophobic residue patches
patch_hyd_%			Percentage of total surface area in protein patches of hydrophobic residue
net_charge	Net Charge		The formal charge on the protein at a given pH.
app_charge	Apparent Charge		The charge on the protein as seen at one Debye length. This property will depend on pH, and salt and ionic strength.
patch_pos_n			Number of protein patches of positive residue
ens_dipole	Ensemble Dipole Moment		Ensemble average of the magnitude of the molecular dipole moment.
hyd_moment	Hydrophobicity Moment		Kyte-Doolittle hydrophobicity moment. A weighted moment calculation where residues are assigned quantities that relate to their intrinsic hydrophobicity [Kyte 1982].
zeta	Zeta Potential	mV	Calculated according to Tanford [Tanford 1961]. A value of zero indicates aggregation propensity. Typically, values are between -50 and +50 mV. Values around +/-120 mV indicate that the protein will be stable under the given conditions [Hunter 1981].
mobility	Mobility	cm2/Vs	Indicative of the velocity of migration of the protein during an electrophoretic separation for a given electric potential. Calculated according to [Kim 2006].
asa_hph	Hydrophilic Surface Area	Å2	Water accessible surface area of hydrophilic atoms of a protein.
patch_pos_3			Area of 3 largest positive residue patches
patch_pos_%			Percentage of total surface area in protein patches of positive residue
coeff_fric	Frictional Coefficient	kg/s	The frictional drag coefficient of an individual molecule. This quantity depends on protein size and viscosity [Noggle 1989].
r_solv	Hydrodynamic Radius	Å	Calculated from the diffusional properties of the macromolecule, and is indicative of the apparent size of the dynamic hydrated/solvated particle.
henry	Henry Function		Typically calculated to be 1.5*fl(Κα) and computed according to the method described in Yoon [Yoon 1991].
dipole_moment	Dipole Moment	Debye	Based on non-uniform distributions of positive and negative charges on the various atoms in a protein. The calculations are dependent on the charges assigned by the forcefield in use.
